# Mechanisms of action and synergies of a novel lipid IV_A_ biosynthesis inhibitor

**DOI:** 10.1101/2023.09.15.557861

**Authors:** Emma R Holden, Muhammad Yasir, A Keith Turner, Mark A Webber, Ian Charles, Ed Siegwart, Tony Raynham, Ajay Mistry, John George, Matthew Gilmour

## Abstract

The development of novel antimicrobials provides additional treatment options for infectious diseases, including antimicrobial resistant infections. There are many hurdles to antimicrobial development and identifying an antimicrobial’s mechanism of action is a crucial step in progressing candidate molecules through the drug discovery pipeline. We used the genome wide screening method TraDIS-*Xpress* to identify genes in two model Gram-negative bacteria that affected sensitivity to three analogues of a novel antimicrobial compound (OPT-2U1). TraDIS-*Xpress* identified that all three analogues targeted the lipid IV_A_ biosynthetic pathway in *E. coli* and *Salmonella* Typhimurium. Specifically, we determined that the antimicrobial target was likely to be LpxD, and validated this by finding a 5 log_2_-fold increase in the MIC of the OPT-2U1 analogues in *E. coli* when *lpxD* was overexpressed. Synergies were identified between OPT-2U1 analogues combined with rifampicin or colistin, to varying strengths, in both *E. coli* and *S*. Typhimurium. LPS composition was a likely reason for differences between *E. coli* and S.Typhimurium, as perturbation of LPS synthesis affected synergy between antibiotics and OPT-2U1 analogues. Finally, genes involved in ATP synthesis and membrane signalling functions were also found to affect the synergy between colistin and OPT-2U1 analogues. TraDIS-*Xpress* has proven a powerful tool to rapidly assay all genes (and notably, essential genes) within a bacterium for roles in dictating antimicrobial sensitivity. This study has confirmed the predicted target pathway of OPT-2U1 and identified synergies which could be investigated for development of novel antimicrobial formulations.

**Data Summary:** Nucleotide sequence data supporting the analysis in this study has been deposited in ArrayExpress under the accession number E-MTAB-13250. The authors confirm all supporting data, code and protocols have been provided within the article or through supplementary data files.
