## Supplementary table 1 for "Mechanisms of action and synergies of a novel lipid IV_A_ biosynthesis inhibitor"

### Sheet: Sheet1
		OPT003						OPT009						OPT010						Synergy relative to WT
		E. coli			S. Typhimurium			E. coli			S. Typhimurium			E. coli			S. Typhimurium
Pathway	Gene	Log FC	Observed change	Phenotype	Log FC	Observed change	Phenotype	Log FC	Observed change	Phenotype	Log FC	Observed change	Phenotype	Log FC	Observed change	Phenotype	Log FC	Observed change	Phenotype	RIF	COL	Description (from Uniprot or Ecocyc)
Transport	acrA	-2.3 / -1.4 / -0.5 / -0.4	Fewer insertions		-2.9 / -3.3 / -2.5 / -3.3	Fewer insertions		-3.3 / -0.5 / -0.5 / -0.4	Fewer insertions		-3.6 / -1.7 / -1.1 / -0.6	Fewer insertions		-1.9 / -2.1 / -0.3 / -0.4	Fewer insertions		-0.6 / -4.2 / -1.9 / -1.2	Fewer insertions				Main antimicrobial efflux system for Gram negs
	acrB	-2.3 / -1.3 / -0.7 / -0.5	Fewer insertions	No significant change in MIC	-2.1 / -5.0 / -2.8 / -3.6	Fewer insertions	No significant change in MIC	-2.5 / -0.7 / -0.5 / -0.5	Fewer insertions	Reduced MIC	-4.3 / -1.7 / -0.8 / -0.2	Fewer insertions	No significant change in MIC	-2.3 / -1.8 / -0.5 / -0.3	Fewer insertions	Reduced MIC	0.3 / -3.5 / -1.7 / -0.8	Fewer insertions	No significant change in MIC
	tolC	-3.1 / -3.5 / -2.5 / -2.5	Increased expression beneficial & Fewer insertions	No significant change in MIC	-2.9 / -3.0 / -2.6 / -2.3	Fewer insertions	No significant change in MIC	-3.6 / -2.4 / -1.2 / -0.8	Fewer insertions	No significant change in MIC	-3.6 / -2.1 / -1.2 / -0.7	Fewer insertions	No significant change in MIC	-2.4 / -4.6 / -2.2 / -1.5	Increased expression beneficial & Fewer insertions	No significant change in MIC	-0.5 / -3.2 / -2.2 / -0.9	Fewer insertions	No significant change in MIC
	sbmA													-2.3 / -1.9 / 0 / -0.5	Fewer insertions							Inner membrane peptide antibiotic transporter
	pitA													1.4 / 0.6 / 0.2 / 0	More insertions							metal phosphate:H+ symporter
	yrbG	-0.4 / 0.2 / 0.1 / 0	Fewer insertions																			sodium ion/calcium ion exchange
LPS transport	lptA		Increased expression beneficial						Increased expression beneficial						Increased expression beneficial							Periplasmic component essential for LPS transport
	lptB		Increased expression beneficial						Increased expression beneficial						Increased expression beneficial							ATP binding protein of LPS transport system
	lptF/ yjgP		Increased expression beneficial						Increased expression beneficial									Increased expression beneficial				Inner membrane component essential for LPS transport
Phospholipid transport	yhdP				0.9 / -1.7 / -0.1 / -0.2	More insertions		-0.4 / 1.5 / 1.4 / -0.1	More insertions		-1.8 / 0.6 / 0.1 / 0	Fewer insertions		0.2 / 1.1 / 0.4 / -0.3	More insertions							Phospholipid transport factor involved in outer membrane maintenance and integrity, interacts with cyclic ECA to maintain membrane permeability
	mlaF	-2.2 / -0.4 / -0.3 / -0.2	Fewer insertions											-0.3 / -0.4 / -0.6 / -1.4	Fewer insertions							MlaFEDB intermembrane phospholipid transport system
	mlaE	-2.8 / -1.0 / -1.1 / -1.3	Fewer insertions	No significant change in MIC						No significant change in MIC				-0.9 / -0.8 / -1.3 / -1.8	Fewer insertions	No significant change in MIC
	mlaD	-2.6 / -0.4 / 0 / -0.1	Fewer insertions											-0.2 / -0.2 / -0.5 / -1.7	Fewer insertions
	mlaB	-1.8 / -0.3 / -0.2 / -0.1	Fewer insertions											-0.5 / -0.2 / -0.7 / -1.4	Fewer insertions
	mlaC	-2.6 / -0.4 / 0 / -0.1	Fewer insertions											-0.3 / -0.4 / -0.9 / -1.8	Fewer insertions							Lipid binding protein involved in intermembrane phospholipid trafficking system with mlaFEDB
Phospholipid biosynthesis	gpsA								Increased expression beneficial													Precursor to phospholipid biosynthesis, catalyzes the NAD(P)H-dependent reduction of the glycolytic intermediate dihydroxyacetone-phosphate to produce glycerol-3-phosphate
Fatty acid biosynthesis	fabD		Increased expression beneficial						Increased expression beneficial						Increased expression beneficial							Malonyl-CoA-acyl carrier protein transacylase, involved in the first committed step in the initiation of fatty acid biosynthesis
	fadR	4.5 / 0.5 / 0.4 / 0.3	More insertions																			Negative regulator of fatty acid biosynthesis and degradation
	fabZ		Increased expression beneficial																			catalyzes the dehydration of short chain β-hydroxyacyl-ACPs and long chain saturated and unsaturated β-hydroxyacyl-ACPs, fabZ mutants resistant to an inhibitor of lpxC, the two are tightly coregulated
	fabH		Increased expression beneficial		4.4 / 3.0 / -2.1 / 0.9	Reduced expression beneficial & More insertions																β-ketoacyl-[acyl carrier protein] synthase, KASIII involved in initiation of fatty acid biosynthesis
	fabF							0.2 / 2.1 / 1.0 / 0.3	More insertions													β-ketoacyl-[acyl carrier protein] synthases, KASII involved in initiation of fatty acid biosynthesis
Chaperones/ Proteases	surA	-3.9 / -4.1 / -5.3 / -3.1	Fewer insertions	Reduced MIC				-4.7 / -4.5 / -4.6 / -5.7	Fewer insertions	Reduced MIC	-9.8 / -5.1 / -4.9 / -1.0	Fewer insertions		-5.3 / -4.7 / -4.5 / -2.6	Fewer insertions	Reduced MIC	-9.7 / -9.8 / -6.3 / -1.0	Fewer insertions				Periplasmic chaperone involved in outer membrane protein biogenesis
	degP/ htrA	-4.1 / -1.5 / -0.8 / -0.2	Fewer insertions	No significant change in MIC				-1.7 / -1.6 / -1.2 / -0.3	Fewer insertions	Reduced MIC	-2.6 / -1.6 / 0 / 0.1	Fewer insertions		0.1 / -1.6 / -2.3 / -1.6	Fewer insertions	Reduced MIC	0.2 / -1.5 / -2.7 / -0.2	Fewer insertions				Protein quality control in the periplasm, degrades damaged or mislocalised proteins
	degS				-1.5 / -2.6 / -2.2 / -0.9	Fewer insertions					-3.0 / -2.6 / -0.7 / -0.5	Fewer insertions					-0.5 / -2.8 / -2.9 / -0.4	Fewer insertions				Protein quality control, degrades damaged or mislocalised proteins
	prc	-4.4 / -1.3 / -1.2 / -0.7	Fewer insertions	No significant change in MIC				-2.1 / -1.6 / -1.2 / -1.5	Fewer insertions	No significant change in MIC	-3.5 / -2.5 / -1.7 / -1.1	Fewer insertions		-1.1 / -1.6 / -2.0 / -4.4	Fewer insertions	No significant change in MIC	-1.1 / -1.9 / -3.0 / -1.9	Fewer insertions				Protease involved in post-translational modification and activation pf PBP3, regulates peptidoglycan synthesis with nlpI, forms a protein quality control system with ssrA
	bamE	0.1 / 0.5 / 0.5 / 2.7	More insertions		4.3 / 0.4 / 0 / -0.3	More insertions								0.4 / 0.4 / 0 / 8.0	More insertions							Involved on outer membrane protein assembly and membrane permeability
	dsbA										-1.9 / -1.1 / -0.5 / 0	Fewer insertions										Disulphide bond formation, post-translational modification of membrane proteins
Lipid A biosynthesis	lpxD		Increased expression beneficial	Overexpression increases MIC		Increased expression beneficial	No significant change in MIC		Increased expression beneficial	Overexpression increases MIC		Increased expression beneficial	No significant change in MIC		Increased expression beneficial	Overexpression increases MIC		Increased expression beneficial	No significant change in MIC	Increased expression increased susceptibility in E. coli	Increased expression reduced susceptibility in E. coli	Essential gene, third step of lipid A biosynthesis
	lpxL		Reduced expression beneficial						Reduced expression beneficial						Reduced expression beneficial							Adds laurate to lipid A, one of the last two acylation reactions needed to synthesize KDO2-lipid A, shares sequence homology and functional similarity to lpxM, mutations cause increased expression of rpoE regulon
	lpxM	9.9 / 3.4 / 3.1 / 2.0	More insertions	No significant change in MIC				4.9 / 4.8 / 3. / 0.5	More insertions	No significant change in MIC				1.5 / 2.6 / 3.2 / 5.6	More insertions	No significant change in MIC						Adds the myristoyl fatty acid moiety to lipid A, one of the last two acylation reactions needed to synthesize KDO2-lipid A, shares sequence homology and functional similarity to lpxL
	lpxC								Reduced expression beneficial													Essential gene, second step of lipid A biosynthesis, before lpxD
	yeiU/ lpxT				4.2 / 0.2 / 0.1 / -0.2	More insertions																enhances the net negative charge of LPS and contributes to recycling of the carrier lipid required for LPS and peptidoglycan biosynthesis
LPS core biosynthesis	waaF			No significant change in MIC				-3.8 / -3.8 / -3.7 / -3.2	Fewer insertions	Reduced MIC				-2.3 / -4.6 / -4.0 / -1.6	Fewer insertions	Reduced MIC						LPS inner core, transfer of second heptose sugar onto inner core
	waaC							-3.7 / -3.7 / -4.1 / -5.3	Fewer insertions					-3.0 / -4.1 / -3.4 / -2.8	Fewer insertions							LPS inner core, transfer of firsts heptose sugar onto inner core
	rfaL				-2.1 / -1.2 / -0.9 / -0.8	Fewer insertions					-1.0 / -1.1 / -0.6 / -0.4	Fewer insertions					-0.7 / -1.0 / -1.4 / -0.7	Fewer insertions				O-antigen ligase, connects O-antigen to LPS
	rfaK / waaU				-1.9 / -1.4 / -0.9 / -0.5	Fewer insertions					-1.5 / -1.3 / -0.8 / -0.3	Fewer insertions					-0.7 / -1.7 / -1.8 / -1.0	Fewer insertions		Deletion did not significantly affect in susceptibility in STm	Deletion increased susceptibility in STm	may be responsible for the attachment of the fourth heptose residue (HepIV) residue to the third glucose (GlcIII) residue in the outer core LPS
	waaZ	-2.1 / -0.2 / -0.1 / 0.2	Fewer insertions																			Involved in addition of 3-deoxy-D-manno-oct-2-ulosonic acid III (KDOIII) to the KDOII residue of the inner lipopolysaccharide core
	waaY / rfaY	-0.9 / -0.3 / -0.4 / -0.3	Fewer insertions		0.1 / -0.9 / -0.7 / -0.8	Fewer insertions					-1.2 / -0.4 / -0.7 / 0	Fewer insertions					-0.5 / -0.5 / -0.6 / -0.5	Fewer insertions				heptose specific lipopolysaccharide (LPS) core kinase which catalyses phosphorylation of the second heptose residue in the inner core of LPS
	waaJ / rfaJ	-3.8 / -1.0 / -0.6 / -0.5	Fewer insertions		-2.5 / -1.8 / -1.5 / -1.0	Fewer insertions					-1.7 / -1.4 / -1.5 / -0.5	Fewer insertions		-0.1 / -0.1 / -0.3 / -0.1	Fewer insertions		-1.1 / -1.8 / -1.8 / -1.3	Fewer insertions				UDP-glucose:(glucosyl)LPS α-1,2-glucosyltransferase which adds the third glucose (GlcIII) to the second glucose (GlcII) in the outer core of E. coli K-12 LPS
	waaO / rfaI / waaR	-0.5 / -0.6 / -1.0 / -3.8	Fewer insertions		-3.3 / -4.1 / -3.2 / -3.4	Fewer insertions		-0.6 / -0.6 / -0.6 / -1.4	Fewer insertions		-5.1 / -2.0 / -2.1 / -1.4	Fewer insertions		-0.5 / -0.5 / -1.4 / -1.8	Fewer insertions		-2.1 / -2.1 / -3.3 / -1.8	Fewer insertions				involved in the synthesis of the R core of lipopolysaccharide, adds the second glucose (GlcII) to the first glucose (GlcI) of the outer core of LPS
	waaB / rfaB	-3.5 / -0.9 / -0.5 / -0.6	Fewer insertions											-0.5 / -0.5 / -1.4 / -1.1	Fewer insertions		-0.6 / -0.8 / -0.8 / -0.6	Fewer insertions		Deletion increased susceptibility in STm	Deletion increased susceptibility in STm	adds galactose from UDP-galactose to the first glucose residue (GlcI) of the outer core of LPS
	waaS	-1.2 / -0.2 / -0.2 / -0.1	Fewer insertions																			encodes a protein necessary for the attachment of Rha to the LPS core by a linkage to the KDOII residue
	waaP / rfaP	-4.2 / -2.0 / -2.5 / -2.2	Fewer insertions	No significant change in MIC	-2.5 / -2.4 / -1.8 / -3.1	Fewer insertions		-1.8 / -2.9 / -1.6 / -0.6	Fewer insertions	No significant change in MIC	-2.1 / -2.0 / -1.9 / -1.2	Fewer insertions		-1.1 / -2.5 / -2.4 / -3.3	Fewer insertions	No significant change in MIC	-1.5 / -1.4 / -1.9 / -1.4	Fewer insertions				required for the addition of phosphate to O-4 of the first heptose residue in the core oligosaccharide of LPS
	waaG / rfaG	-4.8 / -3.7 / -3.1 / -2.6	Fewer insertions	No significant change in MIC	-3.4 / -4.4 / -3.3 / -4.7	Fewer insertions		-3.6 / -3.0 / -2.2 / -1.5	Fewer insertions	No significant change in MIC	-3.4 / -2.3 / -2.9 / -1.8	Fewer insertions		-2.2 / -2.6 / -3.7 / -2.6	Fewer insertions	No significant change in MIC	-3.0 / -3.0 / -3.1 / -1.7	Fewer insertions				adds the first glucose (GlcI) of the outer core of LPS from UDP-glucose to the HepII residue of the inner core
	waaQ / rfaQ	-2.8 / -0.9 / -0.8 / -0.8	Fewer insertions		-1.1 / -1.2 / -1.1 / -1.0	Fewer insertions					-1.5 / -0.6 / -0.9 / -0.6	Fewer insertions					-0.9 / -1.0 / -1.1 / -0.7	Fewer insertions				catalyzes the transfer of L-glycero-D-manno-heptose to the second Hep of Hep2-Kdo2-Lipid A
	rfaH	-1.7 / -1.9 / -1.6 / -2.8	Fewer insertions											-1.1 / -1.5 / -2.4 / -5.2	Fewer insertions							transcriptional antiterminator for a subset of operons required for LPS production
	galU	-4.4 / -3.5 / -3.0 / -2.1	Fewer insertions					-2.9 / -2.6 / -1.7 / -1.8	Fewer insertions					-2.1 / -2.9 / -3.1 / -2.2	Fewer insertions							catalyzes the synthesis of UDP-D-glucose from UTP and α-D-glucose 1-phosphate, precursor for synthesis of cell envelope components, including LPS core
	galE																-2.6 / -3.3 / -3.7 / -1.2	Fewer insertions				catalyzes a hydride transfer in the interconversion of UDP-galactose and UDP-glucose as part of galactose catabolism, involved in normal LPS
	hldD / rfaD			Reduced MIC				-2.5 / -2.6 / -2.2 / -2.0	Fewer insertions	Reduced MIC				-3.0 / -3.2 / -2.6 / -4.6	Fewer insertions	Reduced MIC						last enzyme in the pathway for synthesis of the ADP-heptose precursor of core LPS
	hldE													-2.4 / -1.7 / -3.3 / -1.5	Fewer insertions							catalyzes two reactions in the ADP-L-glycero-β-D-manno-heptose biosynthesis pathway, which provides one of the building blocks for the inner core region of LPS
O-antigen biosynthesis	rfbP				-2.0 / -1.3 / -1.1 / -1.1	Fewer insertions					-1.6 / -1.1 / -0.8 / -0.6	Fewer insertions					-0.8 / -1.1 / -1.7 / -1.0	Fewer insertions				Undecaprenyl-phosphate galactose phosphotransferase, responsible for transferring galactose-1-phosphate to the lipid precursor undecaprenol phosphate in the first steps of O-polysaccharide biosynthesis
	rfbK				-2.0 / -1.4 / -1.2 / -1.0	Fewer insertions					-2.0 / -1.2 / -0.8 / -0.4	Fewer insertions					-0.6 / -1.2 / -1.9 / -0.8	Fewer insertions				Phosphomannomutase, Involved in GDP-mannose biosynthesis which serves as the activated sugar nucleotide precursor for mannose residues in cell surface polysaccharides. This enzyme participates in synthesis of the LPS group B O antigen.
	rfbM				-1.6 / -1.5 / -1.2 / -1.0	Fewer insertions					-1.7 / -0.9 / -0.7 / -0.4	Fewer insertions					-0.7 / -1.2 / -1.6 / -1.0	Fewer insertions				Mannose-1-phosphate guanylyltransferase RfbM, Involved in GDP-mannose biosynthesis which serves as the activated sugar nucleotide precursor for mannose residues in cell surface polysaccharides. This enzyme participates in synthesis of the LPS group B O antigen.
	rfbN				-2.4 / -2.1 / -1.3 / -1.9	Fewer insertions					-1.9 / -1.4 / -1.0 / -0.9	Fewer insertions					-1.3 / -1.7 / -2.2 / -1.6	Fewer insertions				O antigen biosynthesis rhamnosyltransferase, LPS O-antigen biosynthesis
	rfbU										-2.7 / -5.8 / -2.1 / -1.1	Fewer insertions					-1.8 / -3.2 / -3.2 / -0.8	Fewer insertions				LPS O-antigen biosynthesis
	rfbV																-2.3 / -3.3 / -3.3 / -0.8	Fewer insertions				Abequosyltransferase, Catalyzes the transfer of CDP-abequose on D-mannosyl-L-rhamnosyl-D-galactose-1-diphospholipid to yield D-abequosyl-D-mannosyl-rhamnosyl-D-galactose-1-diphospholipid.
	rfbX																-7.6 / -7.7 / -7.8 / -1.8	Fewer insertions				Putative O-antigen transporter, May be involved in the translocation process of the nascent O-polysaccharide molecules and/or its ligation to lipid A core units.
	rfbJ				-1.9 / -3.1 / -1.7 / -2.0	Fewer insertions					-2.6 / -3.5 / -2.4 / -0.4	Fewer insertions					-1.7 / -2.8 / -2.8 / -1.3	Fewer insertions				CDP-abequose synthase, The functional difference between abequose synthase and paratose synthase lies in the side of the pyranose ring from which the keto group on carbon 4 is attacked in the reduction of CDP-4-keto-3,6-dideoxy-D-glucose.
	rfbH				-4.6 / -3.8 / -3.1 / -2.9	Fewer insertions					-5.2 / -4.9 / -3.0 / -1.1	Fewer insertions					-1.9 / -4.1 / -5.4 / -2.6	Fewer insertions				LPS O-antigen biosynthesis
	rfbG				-3.8 / -3.2 / -2.5 / -2.4	Fewer insertions					-4.5 / -2.6 / -2.1 / -0.6	Fewer insertions					-1.1 / -3.1 / -4.3 / -1.7	Fewer insertions				CDP-glucose 4,6-dehydratase, LPS O-antigen biosynthesis
	rfbF				-3.8 / -4.4 / -3.2 / -2.9	Fewer insertions	No significant change in MIC				-6.2 / -3.0 / -2.5 / -0.7	Fewer insertions	Reduced MIC				-1.6 / -3.7 / -4.6 / -2.1	Fewer insertions	Reduced MIC	Deletion did not significantly affect in susceptibility in STm	Deletion increased susceptibility in STm	Glucose-1-phosphate cytidylyltransferase, Involved in the biosynthesis of the tyvelose, a 3,6-dideoxyhexose found in the O-antigen of the surface lipopolysaccharides. It catalyzes the transfer of a CMP moiety from CTP to glucose 1-phosphate (By similarity).
	rfbI				-2.2 / -1.6 / -1.1 / -0.6	Fewer insertions					-2.0 / -1.0 / -0.6 / -0.5	Fewer insertions					-0.6 / -1.1 / -1.8 / -1.1	Fewer insertions				LPS O-antigen biosynthesis
	rfbC				-1.5 / -1.6 / -1.1 / -0.6	Fewer insertions					-2.1 / -1.7 / -0.9 / -0.7	Fewer insertions					-0.8 / -1.3 / -2.0 / -0.7	Fewer insertions				dTDP-4-dehydrorhamnose 3,5-epimerase, Catalyzes the epimerization of the C3' and C5'positions of dTDP-6-deoxy-D-xylo-4-hexulose, forming dTDP-6-deoxy-L-lyxo-4-hexulose.
	rfbA				-3.1 / -1.8 / -2.3 / -2.0	Fewer insertions											-1.8 / -2.2 / -2.3 / -0.8	Fewer insertions				Glucose-1-phosphate thymidylyltransferase, Catalyzes the formation of dTDP-glucose, from dTTP and glucose 1-phosphate, as well as its pyrophosphorolysis. Is the first of four enzymes commited to biosynthesis of dTDP-L-rhamnose
	rfbD				-0.1 / -1.6 / -0.9 / -0.7	Fewer insertions											-0.7 / -1.2 / -1.9 / -0.9	Fewer insertions				dTDP-4-dehydrorhamnose reductase, nvolved in the biosynthesis of the dTDP-L-rhamnose which is an important component of lipopolysaccharide (LPS). Catalyzes the reduction of dTDP-6-deoxy-L-lyxo-4-hexulose to yield dTDP-L-rhamnose
	rfbB				-0.8 / -0.6 / -0.2 / -0.2	Fewer insertions											-0.3 / -0.4 / -0.9 / -0.3	Fewer insertions				dTDP-glucose 4,6-dehydratase, Catalyzes the dehydration of dTDP-D-glucose to form dTDP-6-deoxy-D-xylo-4-hexulose via a three-step process involving oxidation, dehydration and reduction
	rfc										-1.1 / -0.6 / -0.6 / -0.6	Fewer insertions										O-antigen polymerase, May link the O-antigen tetrasaccharide units into long chains, giving rise to typical smooth LPS.
ECA biosynthesis	wecA	-3.4 / -0.6 / -0.5 / -0.4	Increased expression beneficial & Fewer insertions	No significant change in MIC	-1.5 / -1.4 / -1.0 / -0.4	Fewer insertions				No significant change in MIC	-2.0 / -0.7 / -0.5 / -0.1	Fewer insertions		-0.4 / -0.7 / -1.6 / -2.5	Fewer insertions	No significant change in MIC	-0.6 / -1.1 / -1.8 / -0.2	Fewer insertions				Undecaprenyl-phosphate alpha-N-acetylglucosaminyl 1-phosphate transferase, Catalyzes the transfer of the GlcNAc-1-phosphate moiety from UDP-GlcNAc onto the carrier lipid undecaprenyl phosphate (C55-P), yielding GlcNAc-pyrophosphoryl-undecaprenyl (GlcNAc-PP-C55).
	wzzE	-4.2 / -1.1 / -0.9 / -0.5	Fewer insertions											-0.8 / -0.9 / -2.1 / -1.6	Fewer insertions		-0.3 / -0.2 / -0.5 / 0.1	Fewer insertions				ECA polysaccharide chain length modulation protein, Modulates the polysaccharide chain length of enterobacterial common antigen (ECA).
	wecB	-0.1 / -0.4 / -0.3 / -0.3	Fewer insertions		-1.3 / -1.8 / -0.8 / -0.6	Fewer insertions					-1.9 / -0.5 / -0.6 / 0.1	Fewer insertions		-0.2 / -0.7 / -1.4 / -2.1	Fewer insertions		-0.6 / -1.0 / -1.4 / 0.3	Fewer insertions				UDP-N-acetylglucosamine 2-epimerase, Catalyzes the reversible epimerization at C-2 of UDP-N-acetylglucosamine (UDP-GlcNAc) and thereby provides bacteria with UDP-N-acetylmannosamine (UDP-ManNAc), the activated donor of ManNAc residues.
	wecC	-1.7 / -0.3 / -0.1 / 0	Increased expression beneficial & Fewer insertions		-2.3 / -1.7 / -1.6 / -1.0	Fewer insertions					-2.3 / -1.1 / -0.6 / -0.2	Fewer insertions		0 / -0.4 / -1.5 / -1.3	Fewer insertions		-0.7 / -1.4 / -2.3 / -1.9	Fewer insertions				UDP-N-acetyl-D-mannosamine dehydrogenase, Catalyzes the four-electron oxidation of UDP-N-acetyl-D-mannosamine (UDP-ManNAc), reducing NAD+ and releasing UDP-N-acetylmannosaminuronic acid (UDP-ManNAcA).
	wecD	0.7 / 0.1 / -0.1 / -0.2	Increased expression beneficial & Fewer insertions						Increased expression beneficial					-0.2 / -0.7 / -0.8 / -2.8	Increased expression beneficial & Fewer insertions		-0.3 / -1.8 / -1.2 / 0	Fewer insertions				dTDP-fucosamine acetyltransferase, Catalyzes the acetylation of dTDP-fucosamine (dTDP-4-amino-4,6-dideoxy-D-galactose) to dTDP-Fuc4NAc, which is utilized in the biosynthesis of the enterobacterial common antigen (ECA).
	wecE	-0.8 / -0.2 / -0.5 / -0.2	Increased expression beneficial & Fewer insertions								-1.8 / -0.5 / -1.1 / 0	Fewer insertions		-0.1 / -0.7 / -1.2 / -1.7	Fewer insertions		-1.3 / -1.5 / -2.0 / -1.0	Fewer insertions				dTDP-4-amino-4,6-dideoxygalactose transaminase, Catalyzes the synthesis of dTDP-4-amino-4,6-dideoxy-D-galactose (dTDP-Fuc4N) from dTDP-4-keto-6-deoxy-D-glucose (dTDP-D-Glc4O) and L-glutamate.
	wzxE	-1.2 / -1.0 / -0.4 / 0	Fewer insertions								-3.2 / -2.5 / -1.4 / -0.7	Fewer insertions		-0.2 / -0.6 / -1.0 / -0.9	Fewer insertions		-1.5 / -1.4 / -2.2 / -1.5	Fewer insertions				Lipid III flippase, Mediates the transbilayer movement of Und-PP-GlcNAc-ManNAcA-Fuc4NAc (lipid III) from the inner to the outer leaflet of the cytoplasmic membrane during the assembly of enterobacterial common antigen (ECA).
	wecF	-0.7 / -0.2 / -0.2 / -0.1	Increased expression beneficial & Fewer insertions											-0.1 / -0.3 / -0.9 / -0.8	Increased expression beneficial & Fewer insertions							TDP-N-acetylfucosamine:lipid II N-acetylfucosaminyltransferase, Catalyzes the synthesis of Und-PP-GlcNAc-ManNAcA-Fuc4NAc (Lipid III), the third lipid-linked intermediate involved in ECA synthesis.
	wecG	-2.7 / -0.3 / -0.2 / -0.1	Fewer insertions											-0.1 / -0.4 / -0.9 / -1.2	Fewer insertions							UDP-N-acetyl-D-mannosaminuronic acid transferase, Catalyzes the synthesis of Und-PP-GlcNAc-ManNAcA (Lipid II), the second lipid-linked intermediate involved in enterobacterial common antigen (ECA) synthesis
Peptidoglycan biosynthesis	mrcA							-1.9 / -1.2 / -1.4 / -1.0	Fewer insertions					-0.8 / -1.5 / -1.8 / -1.8	Fewer insertions							Penicillin binding protein PBPIA
	lpoA							-1.8 / -1.1 / -1.3 / -1.0	Fewer insertions					-0.7 / -1.1 / -1.6 / -1.9	Fewer insertions							stimulates the transpeptidase activity of PBP1A
	mrcB	-3.2 / -1.6 / -0.8 / -0.5	Fewer insertions	No significant change in MIC				-2.5 / -1.1 / -1.1 / -0.2	Fewer insertions	Reduced MIC				-0.2 / -1.2 / 3.0 / -1.9	Fewer insertions	No significant change in MIC						Penicillin binding protein PBPIBγ
	lpoB							-2.7 / -1.1 / -0.4 / -0.5	Fewer insertions					-0.4 / -1.0 / -2.4 / -2.5	Fewer insertions							stimulates the transpeptidase activity of PBP1B
	ldcA							-2.4 / -1.2 / -1.2 / -0.7	Fewer insertions					-0.3 / -2.2 / -2.0 / -3.6	Fewer insertions		-0.8 / -1.3 / -2.9 / -0.5	Fewer insertions				function in murein (peptidoglycan) recycling/turnover
	ldtB							1.1 / 1.2 / 0.4 / 0.2	More insertions													L,D-transpeptidase which cleaves the meso-diaminopimeloyl3→ D-alanine4 peptide bond in a peptidoglycan tetrapeptide stem
	nlpD										-0.7 / -0.2 / -0.2 / 0.1	Fewer insertions										divisome associated, outer membrane lipoprotein which activates the peptidoglycan (PG) hydrolase AmiC involved in septal splitting
	nlpI			No significant change in MIC					Increased expression beneficial	No significant change in MIC						No significant change in MIC						regulates peptidoglycan synthesis with prc
	amiA													-0.1 / -0.2 / -0.7 / -3.0	Fewer insertions							cleaves the N-acetylmuramoyl → L-alanine bond present in bacterial peptidoglycan, transported to the periplasm by the twin-arginine protein transport (Tat) pathway
Membrane proteins	asmA			No significant change in MIC				1.2 / 3.1 / 0.9 / 0.1	More insertions	No significant change in MIC				1.2 / 1.2 / 0.4 / 0	More insertions	No significant change in MIC						Involved in outer membrane protein assembly, LPS reduced in deletion mutant
	yfeY		Increased expression beneficial	No significant change in MIC						No significant change in MIC					Increased expression beneficial	No significant change in MIC						Outer membrane lipoprotein, rpoE regulon
	ybhC	3.9 / 0.3 / 0.1 / 0.2	More insertions																			Outer membrane lipoprotein
	rseP/ yaeL																-1.1 / -3.1 / -4.7 / 0.4	Fewer insertions				catalyses hydrolytic cleavage of peptide bonds within the hydrophobic lipid bilayer, can degrade sigma E
	tatC													-0.5 / -1.3 / -1.3 / -1.6	Increased expression beneficial & Fewer insertions							Inner membrane component for the export of folded proteins
	dedA													-0.2 / -0.3 / -0.7 / -0.3	Fewer insertions							Inner membrane protein
Cell division	damX		Increased expression beneficial												Increased expression beneficial							non-essential cell division protein; it contains a C-terminal SPOR domain which targets the protein to the septal ring
	mreB		Reduced expression beneficial																			implicated in the formation of rod shape
	mreC		Reduced expression beneficial																			implicated in the formation of rod shape
	mreD		Reduced expression beneficial																			implicated in the formation of cell shape
	ftsQ											Increased expression not beneficial										an essential cell division protein that is required throughout the process of septum formation
	ftsN													-0.1 / -0.6 / -0.9 / -2.3	Fewer insertions							an essential cell division, inactivation of ftsN results in filamentation and cell death
	ftsK																-1.2 / -1.8 / -2.2 / -1.6	Fewer insertions				an essential cell division protein linking cell division and chromosome segregation
	dedD													0 / -0.3 / -1.3 / -2.5	Fewer insertions							cell division protein; it contains a C-terminal SPOR domain which targets the protein to the septal ring
Two component signalling systems	basS / pmrB		Increased expression beneficial	No significant change in MIC					Increased expression beneficial	Deletion reduced MIC, Overexpression increased MIC						No significant change in MIC					Deletion did not significantly affect in susceptibility and increased expression reduced susceptibility in E. coli	sensor histidine kinase of the BasSR two-component system. , BasSR system results in post-transcriptional inhibition of lpxT activity
	qseC	2.4 / -0.3 / -0.5 / -0.5	More insertions	No significant change in MIC						Reduced MIC				-0.2 / -0.3 / -0.4 / 2.0	More insertions	No significant change in MIC						sensor kinase component of the QseB-QseC two-component system which is involved in the activation of flagella and motility genes
	dpiB					Increased expression beneficial																membrane associated sensor kinase of the DpiAB two component system which regulates the expression of genes involved in co-substrate dependent anaerobic citrate fermentation
	phoP										-1.6 / 0.3 / 0.1 / 0.4	Fewer insertions										Response regulator of the PhoQP two-component signal transduction system
	phoQ										-1.9 / -0.1 / -0.1 / -0.2	Fewer insertions										bifunctional sensor histidine kinase of the PhoQP two-component signal transduction system
Stress response	sspA	1.3 / -0.1 / -0.3 / -0.6	More insertions	No significant change in MIC						No significant change in MIC						No significant change in MIC						stringent starvation protein A, associated with RNA polymerase, essential for cell survival during acid-induced stress, acting by inhibiting accumulation of the global regulator H-NS during stationary phase
	sspB	4.2 / -0.6 / -0.4 / -0.5	More insertions	No significant change in MIC						Reduced MIC				-0.5 / -0.5 / -0.4 / 0.3	More insertions	No significant change in MIC						ClpXP protease specificity-enhancing factor, ribosome-associated SspB protein binds to the SsrA tag and enhances degradation of the tagged peptide by the ClpXP protease
	pqiA													0 / 0 / -1.1 / -1.1	Fewer insertions							pqiA, pqiB and pqiC form an operon which is a member of the soxRS regulon, expression is induced during exponential growth, by paraquat and other agents known to produce superoxide radicals within cells
	pqiB													0.2 / 0 / -0.7 / -1.3	Fewer insertions
	pqiC													0 / -0.1 / -0.9 / -2.1	Fewer insertions
	spoT													0 / 0 / 0.4 / 2.1	More insertions							key enzyme involved in the stringent response, degrades ppGpp to control intracellular levels
Transcription factors	rpoZ	4.0 / -0.3 / -0.2 / 0.1	More insertions	No significant change in MIC						No significant change in MIC				-0.2 / -0.3 / 1.2 / 2.3	More insertions	No significant change in MIC				Deletion reduced susceptibility in E. coli		RNA polymerase subunit ω, binds to RNA polymerase subunit β', preventing its aggregation during renaturation and assisting in its addition to the partially formed polymerase complex, Deletion of the ω-subunit alters the σ factor selectivity of promoter recognition
	rpoS			No significant change in MIC						No significant change in MIC	-2.6 / -0.5 / -0.9 / -0.5	Fewer insertions				No significant change in MIC	-1.3 / -0.8 / -1.7 / -0.6	Fewer insertions		Deletion reduced susceptibility in E. coli		alternative sigma factor σS, a subunit of RNA polymerase that acts as the master regulator of the general stress response
	rpoD		Reduced expression beneficial	No significant change in MIC						No significant change in MIC						No significant change in MIC				Deletion reduced susceptibility in E. coli		Sigma 70 is the primary sigma factor during exponential growth, targeting RNA polymerase sigma 70 to a wide range of promoters that are essential for normal growth
	rpoE										-8.7 / -2.8 / -0.9 / -0.5	Fewer insertions										minor sigma factor, specializing in responses to the effects of heat shock and other stresses on membrane and periplasmic proteins
	rssB	-0.1 / -0.3 / -0.2 / -0.1	Fewer insertions																			adaptor protein that facilitates degradation of the alternative sigma factor σS by the protease ClpXP
	greA	4.3 / 0.6 / 0.4 / 0.2	More insertions																			stimulates the mRNA cleavage activity of RNA polymerase
Transcriptional regulators	hns		Increased expression beneficial																			DNA-binding transcriptional dual regulator H-NS, global transcriptional silencer of genes with high AT content
	leuO					Increased expression not beneficial						Increased expression not beneficial						Increased expression not beneficial				dual transcriptional regulator that regulates genes involved in leucine biosynthesis, counteracts H-NS-mediated repression of specific loci
	ydeO														Increased expression beneficial							activates genes involved in the cellular response to acid resistance
DNA housekeeping	pcnB	2.8 / 0.1 / -0.1 / 0.1	More insertions																			Poly(A) polymerase I is responsible for the polyadenylation of 3' ends of RNA molecules, polyadenylates the vast majority of mRNA transcripts
	recN					Reduced expression beneficial																functions in the recombinational repair of DNA double-strand breaks
	mutT								Increased expression beneficial													hydrolyzes 8-oxo-7,8-dihydrodeoxyguanosine-triphosphate (8-oxo-dGTP) and 8-oxo-7,8-dihydroguanosine triphosphate (8-oxo-GTP) to the monophosphate form, thus avoiding the misincorporation of mutagenic nucleotides into DNA and mRNA during replication and transcription
	topA													-0.6 / -0.5 / -0.5 / -3.4	Fewer insertions							DNA topoisomerase 1, responsible for relaxing negative supercoils in DNA
Nucleotide biosynthesis	guaA	4.2 / 0.3 / -0.3 / 0.2	More insertions											0.2 / -0.8 / -0.5 / 2.4	More insertions							GMP synthetase catalyzes the glutamine- or ammonia-dependent synthesis of GMP from XMP
	guaB	3.7 / -0.3 / -0.1 / -0.5	More insertions											-0.2 / -0.4 / -0.3 / 1.9	More insertions							IMP dehydrogenase (IMPDH) catalyzes the NAD+-dependent oxidation of IMP to XMP.
	trxA		Reduced expression beneficial																			thioredoxin 1, involved in multiple pathways involving periplasmic disulfide bond reduction, pyrimidine deoxyribonucleotides de novo biosynthesis, cytochrome c biogenesis, L-cysteine degradation III
	purA													0.6 / 1.6 / 1.0 / 3.5	More insertions							Adenylosuccinate synthetase catalyzes the first committed step toward the de novo synthesis of AMP.
Sugar metabolism	pgm	-4.9 / -2.7 / -3.2 / -4.2	Fewer insertions					-3.1 / -2.6 / -2.3 / -1.1	Fewer insertions					-1.9 / -2.2 / -4.1 / -3.6	Fewer insertions							Phosphoglucomutase is involved in the breakdown of glycogen and metabolism of galactose and maltose.
	ptsH													-0.4 / -0.3 / 0.3 / 3.1	More insertions							sugar non-specific protein constituents of the PTSsugar which along with a sugar-specific inner membrane permease effect a phosphotransfer cascade that results in the coupled phosphorylation and transport of a variety of carbohydrate substrates.
	ptsI													0.2 / -0.7 / -2.7 / 4.5	More insertions
	nagA																-1.6 / -1.5 / -2.0 / -0.5	Fewer insertions				catalyzes the first cytoplasmic reaction in the metabolism of N-acetyl-D-glucosamine. N-acetylglucosamine can serve as the sole source of carbon for E. coli and is transported into the cell via phosphotransferase transport systems.
Respiration	aceE													-0.3 / -0.7 / -0.4 / 1.5	More insertions							pyruvate dehydrogenase, involved in glycolysis
	aceF													0.3 / 0.2 / 0.3 / 2.4	More insertions
	poxB													-0.3 / -0.3 / 0 / 3.0	More insertions							peripheral membrane enzyme that catalyzes the oxidative decarboxylation of pyruvate to form acetate and CO2.
	ackA													0 / 0.3 / 0.6 / 3.2	More insertions							important role in propionyl-CoA metabolism, acetate kinase involved in mixed acid fermentation and ethanolamine utilisation
	pta													-0.3 / 0.2 / 0.7 / 3.0	More insertions							phosphate acetyltransferase, atalyzes the reversible conversion between acetyl-CoA and acetylphosphate, a step in the metabolism of acetate, involved in mixed acid fermentation and ethanolamine utilisation
	pgi																-0.8 / -0.3 / -0.6 / -0.1	Fewer insertions				catalyzes the interconversion of glucose-6-phosphate and fructose-6-phosphate, an essential step of the glycolysis and gluconeogenesis pathways
Electron transport chain	nuoA										-2.7 / 0.4 / -0.4 / -0.5	Fewer insertions										NADH dehydrogenase, first component of the electron transport chain, forms a channel through which H+ ions are transported into the periplasm
	nuoB			No significant change in MIC			No significant change in MIC			No significant change in MIC	-2.8 / -0.6 / -0.1 / -0.1	Fewer insertions	No significant change in MIC			No significant change in MIC			No significant change in MIC
	nuoC										-2.3 / -0.5 / -0.4 / -0.1	Fewer insertions
	nuoE										-2.5 / -0.9 / -0.8 / -1.1	Fewer insertions
	nuoF										-1.4 / -0.5 / -0.4 / -0.3	Fewer insertions
	nuoG										-2.9 / -0.7 / -0.3 / -0.3	Fewer insertions
	nuoH										-2.3 / -0.3 / -1.0 / -0.6	Fewer insertions
	nuoK										-4.8 / -2.0 / -0.8 / -0.3	Fewer insertions
	nuoL										-2.6 / -0.8 / -0.3 / -0.4	Fewer insertions
	nuoM										-2.7 / 0.1 / -0.4 / -0.3	Fewer insertions
	nuoN										-3.1 / -1.2 / -0.9 / -0.9	Fewer insertions
	ubiH													1.5 / 1.5 / 1.1 / 3.6	More insertions							one of the aerobic hydroxylases in the ubiquinone biosynthesis pathway, ubiquinone is an electron carrier in the electron transport chain
Translation	rplQ		Reduced expression beneficial																			L17 protein is a component of the 50S subunit of the ribosome
	rrsH													-0.2 / -0.2 / 0.5 / 1.2	More insertions							16S rRNA is the RNA component of the small subunit (30S subunit)
	rrlH													-0.1 / -0.1 / 0.3 / 1.2	More insertions							23S RNA component of the large subunit (50S subunit)
ATP synthesis	atpD																-0.5 / 1.2 / -2.1 / 1.7	More insertions				ATP synthase, invovled in making ATP
	atpG																-1.6 / -0.3 / -1.4 / 2.2	More insertions
	atpA																-1.5 / -0.9 / -1.5 / 1.8	More insertions
	atpH																-5.3 / -3.1 / -0.7 / 2.7	More insertions
	atpF																-1.9 / -5.3 / 0.6 / 2.2	More insertions
	atpE																-1.5 / 0.8 / -2 / 4.9	More insertions
	atpB			No significant change in MIC						No significant change in MIC						No significant change in MIC	1.9 / 0.5 / -3.3 / 4.4	More insertions			Deletion increased susceptibility in E. coli
	atpI																0.2 / 0 / 0.2 / 0	More insertions
cAMP metabolism	cpdA	-3.1 / 0.1 / -0.1 / -0.1	Fewer insertions																			cAMP phosphodiesterase hydrolyzes cAMP
Flavin reductase	fre										-1.4 / -0.5 / -0.3 / -0.2	Fewer insertions										Flavin reductase (Fre) catalyzes the reduction of free flavins (riboflavin, FMN, or FAD) by NADPH or NADH
Folate biosynthesis	folC														Increased expression beneficial							Involved in de novo tetrahydrofolate biosynthesis, also catalyzes the subsequent additions of L-glutamate to tetrahydrofolate, member of the Mur synthetase superfamily, trimethoprim blocks folC activity
Colicin V production	cvpA													0.2 / 0.2 / -1.1 / -0.9	Fewer insertions							required for wild-type production of colicin V from an episomal gene
Flagella	flgA										-1.2 / -0.2 / -0.1 / -0.2	Fewer insertions										Flagella subunit, flagella biosynthesis
	flgC										-0.9 / 0.1 / -0.1 / 0	Fewer insertions
	flgE										-0.8 / -0.3 / -0.1 / 0.1	Fewer insertions
	flgI										-0.9 / -0.2 / 0.1 / 0.2	Fewer insertions
	fliA										-0.8 / 0.2 / 0.2 / 0	Fewer insertions										σ28 is a minor sigma factor that is responsible for initiation of transcription of a number of genes involved in motility and flagellar synthesis
	fliF										-1.2 / -0.3 / -0.2 / 0	Fewer insertions										Flagella biosynthesis
	fliH										-0.9 / -0.5 / 0.3 / 0.5	Fewer insertions
Fimbriae	fimA		Increased expression beneficial						Increased expression beneficial						Increased expression beneficial							Main fimbriae subunit
	fimI	0.5 / 0.1 / 0.1 / -1.0	Fewer insertions					0.1 / 0.1 / 0.6 / 0.1	Fewer insertions						Increased expression beneficial							Fimbriae biosynthesis
	fimE	0.2 / 0 / 0.3 / -0.7	Fewer insertions																			Negative fimbrial regulator
	fimZ											Increased expression not beneficial						Increased expression not beneficial				Positive fimbrial regulator
	fimY											Increased expression not beneficial
Unknown	yjgR								Reduced expression beneficial
	yobH														Increased expression beneficial
	yqeK														Reduced expression beneficial
	yhbX														Increased expression beneficial
